# Axonopathy and altered synaptic development in early hippocampal epileptogenesis of Dravet syndrome

**DOI:** 10.1101/2023.10.04.560735

**Authors:** Nikolas Layer, Peter Müller, Maya Ayash, Friederike Pfeiffer, Meret Saile, Fabian Klopfer, Stefano Iavarone, Andrea Santuy, Petra Fallier-Becker, Ulrike B. S. Hedrich, Holger Lerche, Henner Koch, Thomas V. Wuttke

## Abstract

Dravet syndrome caused by *SCN1A* variants is a severe developmental epileptic encephalopathy (DEE) characterized by pharmaco-resistant epileptic seizures and progressive neurodevelopmental decline with cognitive impairment and autism-spectrum-traits. Numerous preceding studies indicate that the initial pathophysiology due to impaired Na_V_1.1 function mainly derives from reduced interneuron firing leading to a network hyperexcitability (Bender et al. 2012). However, little is known how epileptogenesis and generally disease pathogenesis progress from the inborn molecular defect to infantile seizure onset. We address this question in a Dravet mouse model by comprehensive single-cell RNA sequencing and selected downstream analysis via single-cell electrophysiology, histology, live cell imaging and electron microscopy. Our data reveal a continuum of early primary (preseizure) and secondary (post-seizure onset) transcriptomic changes in various cell populations in the hippocampus. Focusing on *cornu ammonis*, we find a number of transcriptional pathways that are dysregulated including synaptic transmembrane adhesion molecules of the neurexin superfamily and voltage-gated ion channels. Further investigations support an ultrastructural and functional axonopathy and synaptopathy of parvalbumin interneurons. These processes precede somatic firing impairment and seizures suggesting they underlie fundamental early-phase disease mechanisms. Taken together we provide a cellularly resolved transcriptomic resource of early disease phases of Dravet syndrome and demonstrate epileptogenesis beyond Na_V_1.1 loss-of-function during an early developmental time window of CNS maturation. Altogether these data establish proof-of principle that the concept of epileptogenesis, originally devised for acquired forms of epilepsy, similarly applies to genetic epilepsies and DEEs.
