## Supplementary statistic table for "Axonopathy and altered synaptic development in early hippocampal epileptogenesis of Dravet syndrome"

### Sheet: Patch clamp RSIN
		Scn1a+/+				Scn1a+/A1783V
	Age	mean	SEM	n	n (animals)	mean	SEM	n	n (animals)	Test	p-Value /adjusted p-Value
	P13-15	-69.65	1.23625	16	9	-71.07	1.0192	20	6	Unpaired t-test	0.3769
RMP [mV]	P20-23	-69.76	0.969281	19	7	-69.51	1.4158	25	7	Unpaired t-test	0.8896
	P37-40	-69.37	1.08989	18	9	-69.88	1.86833	9	4	Unpaired t-test	0.8047
	P13-15	207.2	14.2344	17	9	204.7	13.0027	20	6	Unpaired t-test	0.8961
Input resistence [MΩ]	P20-23	221.1	19.3786	17	7	206.4	12.8108	24	7	Mann-Whitney test	0.4575
	P37-40	196.6	12.9353	18	9	200.9	22.6433	9	4	Unpaired t-test	0.8598
	P13-15	23.53	2.59998	17	9	31.58	6.29517	19	6	Mann-Whitney test	0.5035
Rheobase (pA)	P20-23	26.39	5.14302	18	7	24	2.692	25	7	Unpaired t-test	0.6596
	P37-40	17.65	3.56527	17	9	22.22	5.00667	9	4	Unpaired t-test	0.4608
	P13-15	86.25	6.11917	17	9	85.72	5.90287	19	6	Unpaired t-test	0.9511
Maximum firing frequency [Hz]	P20-23	96.6	5.36223	18	7	98.85	8.562	25	7	Unpaired t-test	0.84
	P37-40	109.2	17.4989	17	9	104.2	20.8567	9	4	Unpaired t-test	0.8615
AP threshold First AP [mV]	P13-15	-57.2	0.839173	17	9	-55.36	1.41045	19	6	Unpaired t-test	0.2854
AP threshold Last AP [mV]	P13-15	-49.35	0.912904	17	9	-45.72	1.92617	19	6	Mann-Whitney test	0.1556
AP threshold First AP [mV]	P20-23	-58.71	0.640167	18	7	-56.27	0.9324	25	7	Mann-Whitney test	0.1603
AP threshold Last AP [mV]	P20-23	-51.23	1.3534	18	7	-51.02	0.7936	25	7	Unpaired t-test	0.8893
AP threshold First AP [mV]	P37-40	-58.1	1.59904	17	9	-56.65	2.724	9	4	Mann-Whitney test	0.7916
AP threshold Last AP [mV]	P37-40	-48.13	2.09138	17	9	-48.85	2.04333	9	4	Mann-Whitney test	0.588
AP amplitude First AP [mV]	P13-15	65.64	3.31789	17	9	60.83	10.716	19	6	Unpaired t-test	0.2693
AP amplitude Last AP [mV]	P13-15	50.8	2.37491	17	9	12.02	2.64287	19	6	Unpaired t-test	0.262
AP amplitude First AP [mV]	P20-23	60.71	3.25976	18	7	57.29	2.314	25	7	Unpaired t-test	0.3833
AP amplitude Last AP [mV]	P20-23	50.46	2.96985	18	7	51.73	2.046	25	7	Unpaired t-test	0.717
AP amplitude First AP [mV]	P37-40	57.61	5.20481	17	9	56.35	7.02667	9	4	Unpaired t-test	0.8868
AP amplitude Last AP [mV]	P37-40	40.28	2.58786	17	9	44.51	4.46333	9	4	Unpaired t-test	0.3867
AP rise time First AP [ms]	P13-15	0.5476	0.0212049	17	9	0.5937	0.0331735	19	6	Mann-Whitney test	0.3833
AP rise time Last AP [ms]	P13-15	0.7753	0.0530183	17	9	0.8347	0.0835303	19	6	Mann-Whitney test	0.8817
AP rise time First AP [ms]	P20-23	0.4922	0.0249609	18	7	0.4728	0.013862	25	7	Mann-Whitney test	0.5216
AP rise time Last AP [ms]	P20-23	0.6272	0.038938	18	7	0.5756	0.0222	25	7	Unpaired t-test	0.2269
AP rise time First AP [ms]	P37-40	0.5229	0.0275278	17	9	0.5322	0.0516667	9	4	Unpaired t-test	0.9043
AP rise time Last AP [ms]	P37-40	0.6688	0.0404064	17	9	0.7978	0.130333	9	4	Unpaired t-test	0.2469
AP half width First AP [ms]	P13-15	0.7635	0.0485799	17	9	0.7453	0.0485903	19	6	Unpaired t-test	0.7926
AP halfwidth Last AP [ms]	P13-15	0.9853	0.0646357	17	9	1.008	0.102664	19	6	Mann-Whitney test	0.8205
AP half width First AP [ms]	P20-23	0.6694	0.046999	18	7	0.6596	0.03156	25	7	Mann-Whitney test	0.9175
AP halfwidth Last AP [ms]	P20-23	0.6744	0.0481304	18	7	0.7616	0.04032	25	7	Unpaired t-test	0.1717
AP half width First AP [ms]	P37-40	0.6765	0.0459362	17	9	0.8144	0.0638	9	4	Unpaired t-test	0.746
AP halfwidth Last AP [ms]	P37-40	0.65	0.0522422	17	9	0.7956	0.126833	9	4	Unpaired t-test	0.6108
AP repolarisation amplitude First AP [pA]	P13-15	-76.84	3.36882	17	9	-73.03	2.83099	19	6	Unpaired t-test	0.3894
AP repolarisation amplitude Last AP [pA]	P13-15	-63.19	2.61453	17	9	-60.42	2.50751	19	6	Unpaired t-test	0.4488
AP repolarisation amplitude First AP [pA]	P20-23	-71.21	3.52846	18	7	-68.23	2.922	25	7	Unpaired t-test	0.5174
AP repolarisation amplitude Last AP [pA]	P20-23	-64.56	2.77657	18	7	-64.58	2.376	25	7	Unpaired t-test	0.9961
AP repolarisation amplitude First AP [pA]	P37-40	-67.82	5.82813	17	9	-51.44	15.7333	9	4	Mann-Whitney test	0.7207
AP repolarisation amplitude Last AP [pA]	P37-40	2.268	0.117703	17	9	2.159	0.260333	9	4	Unpaired t-test	0.4054
AP repolarisation time First AP [ms]	P13-15	2.758	0.296136	17	9	2.824	0.208103	19	6	Mann-Whitney test	0.41
AP repolarisation time Last AP [ms]	P13-15	2.941	0.211903	17	9	3.521	0.461126	19	6	Unpaired t-test	0.2789
AP repolarisation time First AP [ms]	P20-23	2.623	0.312305	18	7	2.466	0.2346	25	7	Mann-Whitney test	0.8792
AP repolarisation time Last AP [ms]	P20-23	3.39	0.535044	18	7	3.887	0.5292	25	7	Mann-Whitney test	0.6303
AP repolarisation time First AP [ms]	P37-40	-53.62	2.74793	17	9	-57.68	4.06667	9	4	Unpaired t-test	0.6642
AP repolarisation time Last AP [ms]	P37-40	2.282	0.139943	17	9	2.407	0.275067	9	4	Mann-Whitney test	0.9262
AP fast afterhyperpolarisation amplitude First AP [pA]	P13-15	-12.15	0.985422	17	9	-12.79	1.25215	19	6	Unpaired t-test	0.6984
AP fast afterhyperpolarisation amplitude Last AP [pA]	P13-15	-12.59	1.04484	17	9	-15.76	1.23334	19	6	Unpaired t-test	0.0605
AP fast afterhyperpolarisation amplitude First AP [pA]	P20-23	-10.6	0.952237	18	7	-10.84	0.9114	25	7	Unpaired t-test	0.8599
AP fast afterhyperpolarisation amplitude Last AP [pA]	P20-23	-14.67	1.54644	18	7	-14.16	1.181	25	7	Mann-Whitney test	0.4313
AP fast afterhyperpolarisation amplitude First AP [pA]	P37-40	-11.67	1.389	17	9	-10.35	2.29067	9	4	Unpaired t-test	0.953
AP fast afterhyperpolarisation amplitude Last AP [pA]	P37-40	-14.75	1.28883	17	9	-14.3	2.44267	9	4	Unpaired t-test	0.998
	P13-15	7.874	1.13492	13	7	8.555	1.58664	19	6	Unpaired t-Test	0.7527
Sag potential [mV]	P20-23	6.344	1.0218	17	7	6.426	0.864466	24	7	Mann-Whitney test	0.9948
	P37-40	6.214	1.04564	11	7	7.965	2.4575	4	3	Mann-Whitney test	0.7326

### Sheet: Patch clamp FSIN
		Scn1a+/+				Scn1a+/A1783V
	Age	mean	SEM	n	n (animals)	mean	SEM	n	n (animals)	Test	p-Value/ adjusted p-Value
	P13-15	-72.26	1.15258	18	7	-72.68	1.0366	11	4	Unpaired t-test	0.8058
RMP [mV]	P20-23	-72.68	1.4009	13	7	-71.29	1.62441	14	7	Unpaired t-test	0.5262
	P37-40	-69.05	1.32036	17	7	-73.1	1.42123	19	5	Unpaired t-test	0.0459
	P13-15	103.3	9.98713	15	7	128.8	11.3536	12	4	Unpaired t-test	0.1039
Input resistence [MΩ]	P20-23	94.47	11.7808	12	7	101.6	12.596	14	7	Unpaired t-test	0.687
	P37-40	141.5	12.5464	17	7	91.7	7.3436	19	5	Unpaired t-test	0.0013
	P13-15	110	15.3912	15	7	108.3	12.0493	12	4	Unpaired t-test	0.9353
Rheobase (pA)	P20-23	93.75	14.4742	12	7	87.5	15.6695	14	7	Unpaired t-test	0.7748
	P37-40	61.76	8.86953	17	7	69.74	7.54548	19	5	Unpaired t-test	0.4957
	P13-15	233.3	11.1795	14	7	206.5	20.5681	12	4	Unpaired t-test	0.2447
Maximum firing frequency [Hz]	P20-23	287.8	16.212	12	7	216.6	18.6324	13	7	Mann Whitney test	0.0047
	P37-40	234.9	18.9105	17	7	267.2	15.9688	18	5	Unpaired t-test	0.1981
AP threshold First AP [mV]	P13-15	-53.7	1.51614	15	7	-52.48	1.18299	12	4	Mann-Whitney test	0.4559
AP threshold Last AP [mV]	P13-15	-51.69	1.29383	15	7	-50.33	1.20608	12	4	Unpaired t-test	0.4583
AP threshold First AP [mV]	P20-23	-56.29	1.50746	12	7	-57.3	0.8841	14	7	Unpaired t-test	0.5574
AP threshold Last AP [mV]	P20-23	-52.87	1.5962	11	7	-52.97	1.32401	14	7	Unpaired t-test	0.9603
AP threshold First AP [mV]	P37-40	-58.94	1.15277	17	7	-56.09	1.53	16	5	Unpaired t-test	0.1443
AP threshold Last AP [mV]	P37-40	-54.23	0.889863	17	7	-52.09	1.1225	16	5	Unpaired t-test	0.1432
AP amplitude First AP [mV]	P13-15	43.98	2.86859	15	7	50.58	3.18409	12	4	Unpaired t-test	0.1367
AP amplitude Last AP [mV]	P13-15	42.15	2.50117	15	7	48.8	3.01377	12	4	Unpaired t-test	0.0994
AP amplitude First AP [mV]	P20-23	48.95	3.5738	12	7	55.22	2.92651	14	7	Unpaired t-test	0.1833
AP amplitude Last AP [mV]	P20-23	45.87	3.03923	11	7	51.11	2.60099	14	7	Unpaired t-test	0.2011
AP amplitude First AP [mV]	P37-40	47.41	3.32274	17	7	44.32	3.3425	16	5	Unpaired t-test	0.5178
AP amplitude Last AP [mV]	P37-40	43.26	2.75035	17	7	40.45	2.5225	16	5	Unpaired t-test	0.4577
AP rise time First AP [ms]	P13-15	0.3567	0.0149807	15	7	0.41	0.0163304	12	4	Unpaired t-test	0.0242
AP rise time Last AP [ms]	P13-15	0.3873	0.0181127	15	7	0.4308	0.0186859	12	4	Unpaired t-test	0.1102
AP rise time First AP [ms]	P20-23	0.2892	0.00883057	12	7	0.3436	0.0119813	14	7	Mann-Whitney test	0.0005
AP rise time Last AP [ms]	P20-23	0.3127	0.01137	11	7	0.3836	0.0162949	14	7	Mann-Whitney test	0.0013
AP rise time First AP [ms]	P37-40	0.3606	0.0189711	17	7	0.2994	0.019005	16	5	Mann-Whitney test	0.0154
AP rise time Last AP [ms]	P37-40	0.3953	0.0218306	17	7	0.3275	0.0233725	16	5	Mann-Whitney test	0.017
AP half width First AP [ms]	P13-15	0.4353	0.0247045	15	7	0.455	0.0361999	12	4	Unpaired t-test	0.6476
AP halfwidth Last AP [ms]	P13-15	0.4533	0.0246425	15	7	0.4742	0.0364019	12	4	Unpaired t-test	0.6291
AP half width First AP [ms]	P20-23	0.2983	0.0130741	12	7	0.3743	0.0165649	14	7	Mann-Whitney test	0.001
AP halfwidth Last AP [ms]	P20-23	0.3073	0.0132876	11	7	0.3993	0.0201221	14	7	Mann-Whitney test	0.0005
AP half width First AP [ms]	P37-40	0.4224	0.0263394	17	7	0.3306	0.0221825	16	5	Unpaired t-test	0.0126
AP halfwidth Last AP [ms]	P37-40	0.4347	0.0262181	17	7	0.34	0.0245625	16	5	Mann-Whitney test	0.0066
AP repolarisation amplitude First AP [pA]	P13-15	-58	2.9538	15	7	-66.41	3.59401	12	4	Unpaired t-test	0.0796
AP repolarisation amplitude Last AP [pA]	P13-15	-57.34	2.57218	15	7	-65.53	3.09748	12	4	Unpaired t-test	0.0508
AP repolarisation amplitude First AP [pA]	P20-23	-64.91	3.7268	12	7	-69.01	3.04945	14	7	Unpaired t-test	0.3977
AP repolarisation amplitude Last AP [pA]	P20-23	-63.18	3.56085	11	7	-66.73	2.51065	14	7	Unpaired t-test	0.4102
AP repolarisation amplitude First AP [pA]	P37-40	-60.19	3.54102	17	7	-57.69	3.4	16	5	Unpaired t-test	0.5983
AP repolarisation amplitude Last AP [pA]	P37-40	-59.45	3.11901	17	7	-56.98	2.9025	16	5	Unpaired t-test	0.5478
AP repolarisation time First AP [ms]	P13-15	1.73	0.19037	15	7	1.624	0.195173	12	4	Mann-Whitney test	0.4931
AP repolarisation time Last AP [ms]	P13-15	1.717	0.166564	15	7	1.728	0.226119	12	4	Mann-Whitney test	0.7281
AP repolarisation time First AP [ms]	P20-23	0.9625	0.0736699	12	7	1.114	0.065479	14	7	Unpaired t-test	0.1371
AP repolarisation time Last AP [ms]	P20-23	0.9473	0.0595786	11	7	1.189	0.0734968	14	7	Mann-Whitney test	0.0158
AP repolarisation time First AP [ms]	P37-40	1.325	0.0689286	17	7	1.156	0.1125	16	5	Mann-Whitney test	0.0292
AP repolarisation time Last AP [ms]	P37-40	1.438	0.0906356	17	7	1.225	0.123775	16	5	Mann-Whitney test	0.0269
AP fast afterhyperpolarisation amplitude First AP [pA]	P13-15	-14.36	1.10483	15	7	-15.73	1.10332	12	4	Unpaired t-test	0.3936
AP fast afterhyperpolarisation amplitude Last AP [pA]	P13-15	-15.6	1.42707	15	7	-16.79	0.675211	12	4	Unpaired t-test	0.4928
AP fast afterhyperpolarisation amplitude First AP [pA]	P20-23	-15.89	0.916544	12	7	-13.8	0.79724	14	7	Mann-Whitney test	0.0596
AP fast afterhyperpolarisation amplitude Last AP [pA]	P20-23	-17.25	0.969359	11	7	-15.63	0.664679	14	7	Unpaired t-test	0.1686
AP fast afterhyperpolarisation amplitude First AP [pA]	P37-40	-12.86	0.640537	17	7	-14.36	0.60725	16	5	Unpaired t-test	0.1013
AP fast afterhyperpolarisation amplitude Last AP [pA]	P37-40	-16.21	0.638111	17	7	-17.48	0.74825	16	5	Unpaired t-test	0.2051
	P13-15	2.815	0.359168	13	7	2.234	0.25371	10	4	Mann-Whitney test	0.1661
Sag potential [mV]	P20-23	2.1	0.234003	11	7	1.887	0.156509	13	6	unpaired t-test	0.4458
	P37-40	2.032	0.193107	15	7	2.818	0.454952	12	4	Mann-Whitney test	0.2719

### Sheet: Patch clamp PC
		Scn1a+/+				Scn1a+/A1783V
	Age	mean	SEM	n	n(animals)	mean	SEM	n	n(animals)	Test	p-Value/ adjusted p-Value
	P13-15	-69.39	2.2964	6	3	-75.15	2.25683	7	5	Mann-Whitney test	0.1014
RMP	P20-23	-71.35	1.41633	8	3	-68.63	1.40293	11	6	Unpaired t-test	0.2013
	P37-40	-75.03	0.834857	18	9	-74.46	0.916428	10	6	Unpaired t-test	0.6692
	P13-15	183.5	26.0013	6	3	216.3	18.1045	7	5	Mann-Whitney test	0.2343
Input resistence	P20-23	176.3	17.0342	8	3	208	41.2677	10	6	Mann-Whitney test	0.7618
	P37-40	188.6	13.223	17	9	223.6	11.5961	10	6	Unpaired t-test	0.0841
	P13-15	37.5	8.54055	6	3	17.86	7.14353	7	5	Mann-Whitney test	0.1061
Rheobase	P20-23	21.88	3.12506	8	3	13.64	6.18098	11	6	Mann-Whitney test	0.2647
	P37-40	11.76	3.11901	17	9	13.89	4.39333	9	6	Mann-Whitney test	0.9999
	P13-15	66.67	5.44195	6	3	61.9	8.319	7	5	Mann-Whitney test	0.6031
Maximum firing frequency [Hz]	P20-23	67.5	5.83363	8	3	59.39	3.82015	11	6	Unpaired t-test	0.4321
	P37-40	76.47	6.13373	17	9	72.59	9.05667	9	6	Unpaired t-test	7199
AP threshold First AP	P13-15	-60.08	2.19678	6	3	-55.84	2.00057	7	5	Mann-Whitney test	0.2949
AP threshold First AP	P20-23	-63.47	1.288	8	3	-62.01	0.982939	12	6	Unpaired t-test	0.3721
AP threshold First AP	P37-40	-62.12	0.482888	17	9	-60.37	1.44	9	6	Unpaired t-test	0.1664
AP amplitude First AP	P13-15	65.12	8.98554	6	3	60.03	4.90976	7	5	Mann-Whitney test	0.8357
AP amplitude First AP	P20-23	78.5	6.39578	8	3	77.49	3.51261	11	6	Unpaired t-test	0.8803
AP amplitude First AP	P37-40	72.91	3.49494	17	9	60.42	4.42667	9	6	Unpaired t-test	0.0412
AP rise time First AP	P13-15	0.71	0.068055	6	3	0.8043	0.0939998	7	5	Mann-Whitney test	0.6282
AP rise time First AP	P20-23	0.5925	0.0376888	8	3	0.645	0.0298617	11	6	Unpaired t-test	0.2745
AP rise time First AP	P37-40	0.7253	0.0461545	17	9	0.7633	0.0806667	9	6	Unpaired t-test	0.6627
AP half width First AP	P13-15	1.307	0.165136	6	3	1.37	0.187433	7	5	Mann-Whitney test	0.8357
AP half width First AP	P20-23	0.9438	0.0559675	8	3	1.128	0.040493	11	6	Mann-Whitney test	0.0089
AP half width First AP	P37-40	1.222	0.0870218	17	9	1.268	0.172367	9	6	Unpaired t-test	0.7945
AP repolarisation amplitude First AP	P13-15	-64.12	9.73672	6	3	-59.52	5.66947	7	5	Mann-Whitney test	0.9452
AP repolarisation amplitude First AP	P20-23	-81.69	6.52306	8	3	-78.63	4.3689	11	6	Unpaired t-test	0.6897
AP repolarisation amplitude First AP	P37-40	-71.87	3.58953	17	9	-58.97	3.36667	9	6	Unpaired t-test	0.0285
AP repolarisation time First AP	P13-15	3.253	0.169137	6	3	3.116	0.244392	7	5	Mann-Whitney test	0.9446
AP repolarisation time First AP	P20-23	2.775	0.119147	8	3	3.174	0.0980213	11	6	Unpaired t-test	0.0187
AP repolarisation time First AP	P37-40	3.071	0.142271	17	9	3.599	0.172467	9	6	Unpaired t-test	0.0326
AP fast afterhyperpolarisation amplitude First AP	P13-15	-5.22	1.20352	6	3	-6.596	2.45261	7	5	Mann-Whitney test	0.9999
AP fast afterhyperpolarisation amplitude First AP	P20-23	-4.561	1.03945	8	3	-2.332	1.08544	11	6	Unpaired t-test	0.163
AP fast afterhyperpolarisation amplitude First AP	P37-40	-3.011	0.463486	17	9	-4.826	0.947	9	6	Unpaired t-test	0.0636
	P13-15	8.339	1.3785	4	3	8.397	1.85354	7	5	Mann-Whitney test	0.9999
Sag potential	P20-23	3.775	0.520077	8	3	3.835	0.387141	11	5	Mann-Whitney test	0.7577
	P37-40	4.714	0.390139	15	7	5.402	0.704904	7	4	Mann-Whitney test	0.4902

### Sheet: Patch clamp sEPSC 
			Scn1a+/+				Scn1a+/A1783V
		Age	mean	SEM	n	n(animals)	mean	SEM	n	n(animals)	Test	p-Value/ adjusted p-Value
FS IN	Instantaneous Frequency [Hz]	P13-15	82.35	10.91	11	7	84.54	17.29	9	5	unpaired t-test	0.9128
		P20-23	82.45	12.73	7	3	78.46	14.56	13	7	Mann-Whitney test	0.4854
	mean Amplitude [pA]	P13-15	-38.25	4.491	11	7	-34.59	2.617	10	5	unpaired t-test	0.5004
		P20-23	-40.69	5.625	7	3	-40.98	4.081	14	7	Mann-Whitney	0.799
RS IN	Instantaneous Frequency [Hz]	P13-15	84.3	11.3137	8	6	78.42	7.3608	13	5	unpaired t-test	0.6542
		P20-23	62.13	10.77	13	5	54.15	7.77	18	6	Mann-Whitney test	0.7078
	mean Amplitude [pA]	P13-15	39.96	26.41	8	6	27.95	8.278	13	5	Mann-Whitney test	0.5002
		P20-23	30.48	2.811	13	5	29.48	2.214	18	6	unpaired t-test	0.7788

### Sheet: Patch clamp IPSC
			Scn1a+/+				Scn1a+/A1783V
		Age	mean	SEM	n	n(animals)	mean	SEM	n	n(animals)	Test	p-Value/adjusted p-Value
sIPSC	Instantaneous Frequency [Hz]	P13-15	29.16	3.539	20	3	11.1	1.805	25	4	Mann-Whitney test	0.0001
		P20-23	26.4	3.132	25	5	12.73	1.377	36	5	Unpaired t-test	0.0001
	mean Amplitude [pA]	P13-15	-107.8	12.35	21	3	-83.33	6.122	25	4	Mann-Whitney test	0.203
		P20-23	-108.8	7.192	25	5	-80.07	4.369	36	5	Mann-Whitney test	0.0016
	decay Tau	P13-15	4.428	0.1784	21	3	5.708	0.2831	25	4	Unpaired t-test	0.0007
		P20-23	4.941	0.2303	25	5	4.496	0.1209	36	5	Mann-Whitney test	0.0695
mIPSC	Instantaneous Frequency [Hz]	P13-15	7.31	0.9626	17	3	7.176	0.8028	20	4	Unpaired t-test	0.9146
		P20-23	16.27	3.006	19	4	6.798	0.9324	19	3	Mann-Whitney test	0.0018
	mean Amplitude [pA]	P13-15	-59.5	2.249	17	3	-55.98	2.274	20	4	Unpaired t-test	0.2816
		P20-23	-56.91	2.956	19	4	-65.43	2.147	19	3	Unpaired t-test	0.0254
sIPSC + 500 nM Indiplon	Instantaneous Frequency [Hz]	P20-23	25.76	4.329	12	4	16.06	1.536	21	5	Unpaired t-test	0.0165
	mean Amplitude [pA]	P20-23	-126.9	21.08	12	4	-100.4	5.268	21	5	Mann-Whitney test	0.8856

### Sheet: EM persisomatic synapses
		Scn1a+/+				Scn1a+/A1783V
	Age	mean	SEM	n	n(animals)	mean	SEM	n	n(animals)	Test	p-Value/adjusted p-Value
PSD length [nm]	P15	283.8	10.28	78	1	237.9	10.5	79	1	Kruskal-Wallis test	0.0056
	P20	337.7	12.49	99	1	241.6	9.398	95	1	Kruskal-Wallis test	<0.0001
Synaptic width [nm]	P15	10.57	0.2625	78	1	11.1	0.2869	79	1	Tukey's multiple comparisons test	0.4819
	P20	11.34	0.2354	99	1	12.6	0.2219	95	1	Tukey's multiple comparisons test	0.0011
synaptic vesicles	P15	17.71	0.8645	78	1	19.96	1.595	79	1	Kruskal-Wallis test	>0.9999
	P20	26.56	1.36	99	1	30.46	1.988	95	1	Kruskal-Wallis test	>0.9999

### Sheet: OIPSCs Ca1
Failure rates
		Scn1a+/+				Scn1a+/A1783V
Stimulation	Age	sucessful oIPSC fraction	SEM	n	n(animals)	sucessful oIPSC fraction	SEM	n	n(animals)	Test	p-Value/adjusted p-Value
Soma PV cell	P13-15	0.94	0.01392	10	3	0.8754	0.04541	13	5	Mann-Whitney test	0.3693
10 Hz	P20-23	0.9306	0.02001	17	4	0.7471	0.06289	12	4	Unpaired t-test	0.0036
Soma PV cell	P13-15	0.92	0.02422	10	3	0.7919	0.05313	12	5	Unpaired t-test	0.0536
40 Hz	P20-23	0.855	0.04391	17	4	0.577	0.0689	10	3	Mann-Whitney test	0.0026
Presynaptic terminal	P13-15	0.8757	0.04389	14	4	0.7998	0.06737	14	4	Mann-Whitney test	0.3532
10 Hz	P20-23	0.9071	0.03599	14	5	0.695	0.08322	8	5	Unpaired t-test	0.0135
Presynaptic terminal	P13-15	0.8145	0.03834	14	4	0.6648	0.05632	14	4	Unpaired t-test	0.0371
40 Hz	P20-23	0.8445	0.04459	13	4	0.5264	0.08726	10	5	Mann-Whitney test	0.0068
Amplitudes first oIPSC
		Scn1a+/+				Scn1a+/A1783V
Stimulation	Age	oIPSC amplitude [pA]	SEM	n	n(animals)	oIPSC amplitude [pA]	SEM	n	n(animals)	Test	p-Value/adjusted p-Value
Soma PV cell	P13-15	-482.6	220.6	10	3	-173.2	116.6	15	5	Mann-Whitney test	0.16
10 Hz	P20-23	-404.6	102.7	17	4	-243.7	369.7	12	4	Mann-Whitney test	0.0426
Soma PV cell	P13-15	-574	233.8	9	3	-165.1	26.31	15	5	Mann-Whitney test	0.0409
40 Hz	P20-23	-428.1	110	15	4	-527.7	308.3	11	3	Mann-Whitney test	0.443
Presynaptic terminal	P13-15	-419.1	145.4	12	4	-159.5	27.32	14	4	Mann-Whitney test	0.0091
10 Hz	P20-23	-536.6	125.5	12	5	-594.2	459.7	8	5	Mann-Whitney test	0.0691
Presynaptic terminal	P13-15	-437.4	141.5	12	4	-212.8	40.41	14	4	Mann-Whitney test	0.1179
40 Hz	P20-23	-535.5	117.5	11	4	-294.9	64.93	9	5	Unpaired t-test	0.1097

### Sheet: Synaptic stainings PC Ca1
		Scn1a+/+				Scn1a+/A1783V
	Age	mean	SEM	n	n(animals)	mean	SEM	n	n(animals)	Test	p-Value/adjusted p-Value
Gephn puncta/µm AIS	P13-15	-	-	-	-	0.7087	0.0.02634	92	3	-	-
	P20-23	1.012	0.07376	43	3	1.42	0.03643	70	3	Unpaired t-test	0.0001
Syt2 puncta per cell	P20-23	21.56	0.6687	80	3	24.46	1.137	79	3	Unpaired t-test	0.0292

### Sheet: Calcium imaging Ca3
		Scn1a+/+				Scn1a+/A1783V
	Age	median	SEM	n	n(animals)	median	SEM	n	n(animals)	Test	p-Value/adjusted p-Value
Event frequency [Hz]	P20-23	0.2611	0.003786	271	3	0.2389	0.002131	983	4	Mann-Whitney test	0.0025
Event duration [s]	P20-23	3.808	0.05501	271	3	4.124	0.0359	983	4	Mann-Whitney test	< 0.0001
Event peak amplitude [dF/F0]	P20-23	0.1917	0.009096	271	3	0.2277	0.007496	983	4	Mann-Whitney test	< 0.0001
Event AUC	P20-23	1.742	0.4645	255	3	4.103	0.3573	926	4	Mann-Whitney test	< 0.0001
Maximal crosscorrelation	P20-23	0.05182	0.00132	5828	3	0.06157	0.000365	56989	4	Mann-Whitney test	< 0.0001
